# North American fireflies host low bacterial diversity

**DOI:** 10.1101/2020.10.06.328070

**Authors:** Emily A. Green, Scott R. Smedley, Jonathan L. Klassen

## Abstract

Although there are numerous studies of firefly mating flashes, lantern bioluminescence, and anti-predation lucibufagin metabolites, almost nothing is known about their microbiome. We therefore used 16S rRNA community amplicon sequencing to characterize the gut and body microbiomes of four North American firefly taxa: *Ellychnia corrusca*, the *Photuris versicolor* species complex, *Pyractomena borealis*, and *Pyropyga decipiens*. These firefly microbiomes all have very low species diversity, often dominated by a single species, and each firefly type has a characteristic microbiome. Although the microbiomes of male and female fireflies did not differ from each other, *Ph. versicolor* gut and body microbiomes did, with their gut microbiomes being enriched in *Pseudomonas* and *Acinetobacter*. *Ellychnia corrusca* egg and adult microbiomes were unique except for a single egg microbiome that shared a community type with *E*. *corrusca* adults, which could suggest microbial transmission from mother to offspring. Mollicutes that had been previously isolated from fireflies were common in our firefly microbiomes. These results set the stage for further research concerning the function and transmission of these bacterial symbionts.
