## Supplemental File1: Metadata for "North American fireflies host low bacterial diversity"

### Sheet: Sheet2
TITLE: North American fireflies host low bacterial diversity.
AUTHORS: Emily A. Green a, Scott R. Smedley b,c, Jonathan L. Klassen a,d
a Department of Molecular and Cell Biology, University of Connecticut, Storrs, Connecticut, USA
b Department of Biology, Trinity College, Hartford, Connecticut, USA
c Deceased
d To whom correspondence should be addressed: 91 N Eagleville Rd, Unit 3125, Storrs, CT, 06269-3125. jonathan.klassen@uconn.edu
Emily A Green: https://orcid.org/0000-0002-0824-6369
Jonathan Klassen PhD: https://orcid.org/0000-0003-1745-8838

### Sheet: MetaData
Sample ID	Sequence ID	Sample Name	Species	Collection Date	Life Stage	Sex	Sample Type	Geographic Location		Sequencing date	DNA extraction date	input	filtered	denoised	merged	tabled	nonchim	Removed by Decontam	Used in dataset
JKA004116	JKC000698	4116PhoB	Photuris versicolor complex	2017-03-20	Adult	Female	Body			2018-05-21	2018-01-17	582	479	439	427	427	427
JKA004116	JKC000776	4116PhoG	Photuris versicolor complex	2017-03-20	Adult	Female	Gut			2018-05-21	2018-01-17	5	3	2	0	0	0	x
JKA004117	JKC000648	4117PhoB	Photuris versicolor complex	2017-04-14	Adult	Male	Body			2018-05-21	2018-01-17	78490	70989	70013	67407	67407	60149		x
JKA004117	JKC000749	4117PhoG	Photuris versicolor complex	2017-04-14	Adult	Male	Gut			2018-05-21	2018-01-17	108080	94624	94296	92945	92945	87446		x
JKA004118	JKC000683	4118PhoB	Photuris versicolor complex	2017-03-26	Adult	Female	Body			2018-05-21	2018-01-17	1033	941	902	883	883	883
JKA004118	JKC000775	4118PhoG	Photuris versicolor complex	2017-03-26	Adult	Female	Gut			2018-05-21	2018-01-17	96	9	4	4	4	4
JKA004119	JKC000617	4119PhoB	Photuris versicolor complex	2017-03-24	Adult	Male	Body			2018-07-18	2018-01-17	8285	7619	7529	7375	7375	7364
JKA004119	JKC000711	4119PhoG	Photuris versicolor complex	2017-03-24	Adult	Male	Gut			2018-05-21	2018-01-17	63501	59339	59192	58851	58851	56016		x
JKA004120	JKC000616	4120PhoB	Photuris versicolor complex	2017-04-14	Adult	Female	Body			2018-05-21	2018-04-08	208	188	162	146	146	146
JKA004120	JKC000748	4120PhoG	Photuris versicolor complex	2017-04-14	Adult	Female	Gut			2018-05-21	2018-04-08	55222	48496	48367	47961	47961	46239		x
JKA004121	JKC000697	4121PhoB	Photuris versicolor complex	2017-03-24	Adult	Male	Body			2018-05-21	2018-04-08	207	154	119	113	113	113
JKA004121	JKC000647	4121PhoG	Photuris versicolor complex	2017-03-24	Adult	Male	Gut			2018-07-18	2018-04-08	38685	33738	33478	33082	33082	33066		x
JKA004122	JKC000635	4122PhoB	Photuris versicolor complex	2017-03-21	Adult	Female	Body			2018-05-21	2018-04-08	13155	11854	11671	11428	11428	11379		x
JKA004122	JKC000615	4122PhoG	Photuris versicolor complex	2017-03-21	Adult	Female	Gut			2018-05-21	2018-04-08	654	557	518	481	481	469
JKA004123	JKC000639	4123PhoB	Photuris versicolor complex	2017-04-02	Adult	Female	Body			2018-05-21	2018-04-08	25951	23017	22703	22459	22459	22240		x
JKA004123	JKC000638	4123PhoG	Photuris versicolor complex	2017-04-02	Adult	Female	Gut			2018-05-21	2018-04-08	41626	36644	36550	36379	36379	35530		x
JKA004124	JKC000634	4124PhoB	Photuris versicolor complex	2017-03-27	Adult	Female	Body			2018-05-21	2018-04-08	20	8	4	4	4	4
JKA004124	JKC000699	4124PhoG	Photuris versicolor complex	2017-03-27	Adult	Female	Gut			2018-05-21	2018-04-08	24036	21991	21869	21683	21683	21358		x
JKA004125	JKC000646	4125PhoB1	Photuris versicolor complex	2017-03-04	Adult	Male	Body			2018-05-21	2018-04-08	18066	15577	15271	14719	14719	14552		x
JKA004125	JKC000637	4125PhoG	Photuris versicolor complex	2017-03-04	Adult	Male	Gut			2018-05-21	2018-04-08	47965	44374	44286	44081	44081	43710		x
JKA004126	JKC000593	4126PhoB	Photuris versicolor complex	2017-03-06	Adult	Male	Body			2018-05-21	2018-04-08	36155	32609	32210	31452	31452	28157		x
JKA004126	JKC000592	4126PhoG	Photuris versicolor complex	2017-03-06	Adult	Male	Gut			2018-05-21	2018-04-08	27517	24451	24350	24136	24136	23344		x
JKA004127	JKC000696	4127PhoB	Photuris versicolor complex	2017-03-15	Adult	Male	Body			2018-05-21	2018-04-08	25	9	5	0	0	0	x
JKA004127	JKC000669	4127PhoG	Photuris versicolor complex	2017-03-15	Adult	Male	Gut			2018-05-21	2018-04-08	26769	24702	24631	24545	24545	24378		x
JKA004128	JKC000591	4128PhoB	Photuris versicolor complex	2017-03-06	Adult	Male	Body			2018-05-21	2018-04-08	42492	38420	37972	36554	36554	34330		x
JKA004128	JKC000608	4128PhoG	Photuris versicolor complex	2017-03-06	Adult	Male	Gut			2018-05-21	2018-04-08	33055	30367	30212	29802	29802	27864		x
JKA004129	JKC000590	4129PhoB	Photuris versicolor complex	2017-03-26	Adult	Female	Body			2018-05-21	2018-04-08	21982	20215	20110	19637	19637	19038		x
JKA004129	JKC000731	4129PhoG	Photuris versicolor complex	2017-03-26	Adult	Female	Gut			2018-05-21	2018-04-08	4806	3803	3599	3575	3575	3575
JKA004130	JKC000668	4130PhoB	Photuris versicolor complex	2017-03-18	Adult	Female	Body			2018-05-21	2018-04-08	17783	16165	15835	15412	15412	15349		x
JKA004130	JKC000633	4130PhoG	Photuris versicolor complex	2017-03-18	Adult	Female	Gut			2018-05-21	2018-04-08	40	21	16	0	0	0	x
JKA004131	JKC000667	4131PhoB	Photuris versicolor complex	2017-03-18	Adult	Female	Body			2018-05-21	2018-04-08	39284	35696	35102	34476	34476	33410		x
JKA004131	JKC000584	4131PhoG	Photuris versicolor complex	2017-03-18	Adult	Female	Gut			2018-05-21	2018-04-08	60758	56254	55805	55059	55059	52653		x
JKA004132	JKC000632	4132EcB	Ellychnia corrusca	2017-05-10	Adult	Female	Body	Camp Johnson, Bolton, CT		2018-05-21	2018-02-19	23	3	1	0	0	0	x
JKA004132	JKC000769	4132EcG	Ellychnia corrusca	2017-05-10	Adult	Female	Gut	Camp Johnson, Bolton, CT		2018-05-21	2018-02-19	36	29	20	0	0	0	x
JKA004133	JKC000656	4133EcB	Ellychnia corrusca	2017-05-10	Adult	Male	Body	Camp Johnson, Bolton, CT		2018-05-21	2018-02-19	36597	31372	30792	29548	29548	28145		x
JKA004133	JKC000664	4133EcG	Ellychnia corrusca	2017-05-10	Adult	Male	Gut	Camp Johnson, Bolton, CT		2018-05-21	2018-02-19	7769	3514	1316	632	632	632
JKA004134	JKC000768	4134EcB	Ellychnia corrusca	2017-05-10	Adult	Male	Body	Camp Johnson, Bolton, CT		2018-05-21	2018-02-24	81391	73977	73787	73216	73216	72329		x
JKA004134	JKC000631	4134EcG	Ellychnia corrusca	2017-05-10	Adult	Male	Gut	Camp Johnson, Bolton, CT		2018-05-21	2018-02-24	1652	1458	1453	1447	1447	1447
JKA004135	JKC000724	4135EcB	Ellychnia corrusca	2017-05-10	Adult	Male	Body	Camp Johnson, Bolton, CT		2018-05-21	2018-02-27	27253	24026	23957	23831	23831	23183		x
JKA004135	JKC000723	4135EcG	Ellychnia corrusca	2017-05-10	Adult	Male	Gut	Camp Johnson, Bolton, CT		2018-05-21	2018-02-27	443	336	324	324	324	324
JKA004136	JKC000691	4136EcB	Ellychnia corrusca	2017-05-10	Adult	Male	Body	Camp Johnson, Bolton, CT		2018-05-21	2018-02-27	24556	20579	20193	19662	19662	19001
JKA004136	JKC000580	4136EcG	Ellychnia corrusca	2017-05-10	Adult	Male	Gut	Camp Johnson, Bolton, CT		2018-05-21	2018-02-27	1166	1023	997	988	988	985
JKA004137	JKC000655	4137EcB	Ellychnia corrusca	2017-05-10	Adult	Male	Body	Camp Johnson, Bolton, CT		2018-05-21	2018-02-27	49455	43865	43747	43445	43445	42686		x
JKA004137	JKC000587	4137EcG	Ellychnia corrusca	2017-05-10	Adult	Male	Gut	Camp Johnson, Bolton, CT		2018-05-21	2018-02-27	352	304	301	289	289	289
JKA004138	JKC000754	4138EcB	Ellychnia corrusca	2017-05-10	Adult	Male	Body	Camp Johnson, Bolton, CT		2018-05-21	2018-02-24	17842	15126	14863	14453	14453	14029
JKA004138	JKC000654	4138EcG	Ellychnia corrusca	2017-05-10	Adult	Male	Gut	Camp Johnson, Bolton, CT		2018-05-21	2018-02-24	48019	43591	43519	42966	42966	42942		x
JKA004139	JKC000690	4139EcB	Ellychnia corrusca	2017-05-10	Adult	Male	Body	Camp Johnson, Bolton, CT		2018-05-21	2018-02-24	48835	41327	40912	39991	39991	38604		x
JKA004139	JKC000730	4139EcG	Ellychnia corrusca	2017-05-10	Adult	Male	Gut	Camp Johnson, Bolton, CT		2018-05-21	2018-02-24	146	10	1	0	0	0	x
JKA004140	JKC000722	4140EcB	Ellychnia corrusca	2017-05-10	Adult	Male	Body	Camp Johnson, Bolton, CT		2018-07-18	2018-02-24	52914	46860	46552	45786	45786	45205		x
JKA004140	JKC000607	4140EcG	Ellychnia corrusca	2017-05-10	Adult	Male	Gut	Camp Johnson, Bolton, CT		2018-05-21	2018-02-24	2342	235	124	112	112	112
JKA004141	JKC000721	4141EcB	Ellychnia corrusca	2017-05-10	Adult	Male	Body	Camp Johnson, Bolton, CT		2018-05-21	2018-02-27	49547	40680	40026	39028	39028	37375
JKA004141	JKC000653	4141EcG	Ellychnia corrusca	2017-05-10	Adult	Male	Gut	Camp Johnson, Bolton, CT		2018-05-21	2018-02-27	5174	4798	4788	4763	4763	4763
JKA004142	JKC000622	4142EcB	Ellychnia corrusca	2017-05-10	Adult	Male	Body	Camp Johnson, Bolton, CT		2018-05-21	2018-02-27	60272	50298	49992	49428	49428	48591		x
JKA004142	JKC000621	4142EcG	Ellychnia corrusca	2017-05-10	Adult	Male	Gut	Camp Johnson, Bolton, CT		2018-07-18	2018-02-27	76723	65427	65327	64852	64852	63585		x
JKA004143	JKC000689	4143EcB	Ellychnia corrusca	2017-05-10	Adult	Male	Body	Camp Johnson, Bolton, CT		2018-05-21	2018-02-24	75712	66208	65588	64326	64326	62643		x
JKA004143	JKC000652	4143EcG	Ellychnia corrusca	2017-05-10	Adult	Male	Gut	Camp Johnson, Bolton, CT		2018-05-21	2018-02-24	57	41	32	32	32	32
JKA004144	JKC000688	4144EcB	Ellychnia corrusca	2017-05-10	Adult	Male	Body	Camp Johnson, Bolton, CT		2018-05-21	2018-02-15	64065	59282	58953	57530	57530	57153		x
JKA004144	JKC000720	4144EcG	Ellychnia corrusca	2017-05-10	Adult	Male	Gut	Camp Johnson, Bolton, CT		2018-05-21	2018-02-15	50861	48016	47976	47856	47856	47407		x
JKA004145	JKC000651	4145EcB	Ellychnia corrusca	2017-05-10	Adult	Male	Body	Camp Johnson, Bolton, CT		2018-05-21	2018-02-15	44148	38776	38557	38180	38180	37977		x
JKA004145	JKC000753	4145EcG	Ellychnia corrusca	2017-05-10	Adult	Male	Gut	Camp Johnson, Bolton, CT		2018-05-21	2018-02-15	15	8	4	0	0	0	x
JKA004146	JKC000719	4146EcB	Ellychnia corrusca	2017-05-10	Adult	Female	Body	Camp Johnson, Bolton, CT		2018-05-21	2018-01-16	26438	23334	23242	23112	23112	23051		x
JKA004146	JKC000606	4146EcG	Ellychnia corrusca	2017-05-10	Adult	Female	Gut	Camp Johnson, Bolton, CT		2018-05-21	2018-01-16	1840	1645	1640	1636	1636	1636
JKA004147	JKC000620	4147EcB	Ellychnia corrusca	2017-05-10	Adult	Female	Body	Camp Johnson, Bolton, CT		2018-05-21	2018-02-24	20250	17655	17565	17381	17381	17322		x
JKA004147	JKC000663	4147EcG	Ellychnia corrusca	2017-05-10	Adult	Female	Gut	Camp Johnson, Bolton, CT		2018-05-21	2018-02-24	237	173	159	141	141	141
JKA004148	JKC000695	4148EcB	Ellychnia corrusca	2017-05-10	Adult	Female	Body	Camp Johnson, Bolton, CT		2018-05-21	2018-02-19	185	119	116	115	115	115
JKA004148	JKC000630	4148EcG	Ellychnia corrusca	2017-05-10	Adult	Female	Gut	Camp Johnson, Bolton, CT		2018-05-21	2018-02-19	144	46	30	30	30	30
JKA004149	JKC000582	4149EcB	Ellychnia corrusca	2017-05-10	Adult	Female	Body	Camp Johnson, Bolton, CT		2018-05-21	2018-02-27	18	3	2	0	0	0	x
JKA004149	JKC000752	4149EcG	Ellychnia corrusca	2017-05-10	Adult	Female	Gut	Camp Johnson, Bolton, CT		2018-05-21	2018-02-27	55769	49986	49932	49567	49567	49293		x
JKA004150	JKC000650	4150EcB	Ellychnia corrusca	2017-05-10	Adult	Female	Body	Camp Johnson, Bolton, CT		2018-05-21	2018-02-24	26913	23674	23436	22855	22855	22728		x
JKA004150	JKC000781	4150EcG	Ellychnia corrusca	2017-05-10	Adult	Female	Gut	Camp Johnson, Bolton, CT		2018-05-21	2018-02-24	34030	31641	31612	31468	31468	31355		x
JKA004151	JKC000767	4151EcB	Ellychnia corrusca	2017-05-10	Adult	Female	Body	Camp Johnson, Bolton, CT		2018-05-21	2018-02-27	30814	27352	27226	26694	26694	26578		x
JKA004151	JKC000600	4151EcG	Ellychnia corrusca	2017-05-10	Adult	Female	Gut	Camp Johnson, Bolton, CT		2018-07-18	2018-02-27	75651	68957	68875	68621	68621	68023		x
JKA004152	JKC000729	4152EcB	Ellychnia corrusca	2017-05-10	Adult	Female	Body	Camp Johnson, Bolton, CT		2018-05-21	2018-01-16	20	7	7	7	7	7
JKA004152	JKC000718	4152EcG	Ellychnia corrusca	2017-05-10	Adult	Female	Gut	Camp Johnson, Bolton, CT		2018-05-21	2018-01-16	15055	13816	13805	13776	13776	13743		x
JKA004153	JKC000717	4153EcB	Ellychnia corrusca	2017-05-10	Adult	Female	Body	Camp Johnson, Bolton, CT		2018-05-21	2018-02-15	60757	55766	55570	55401	55401	55342		x
JKA004154	JKC000578	4154EcB	Ellychnia corrusca	2017-05-10	Adult	Female	Body	Camp Johnson, Bolton, CT		2018-05-21	2018-01-16	40	24	16	11	11	11
JKA004154	JKC000728	4154EcG	Ellychnia corrusca	2017-05-10	Adult	Female	Gut	Camp Johnson, Bolton, CT		2018-05-21	2018-01-16	150	126	123	120	120	120
JKA004155	JKC000605	4155EcB	Ellychnia corrusca	2017-05-20	Adult	Male	Body	102 Wales Road Andover, CT		2018-05-21	2018-03-26	68565	64100	64005	63720	63720	63490		x
JKA004155	JKC000747	4155EcG	Ellychnia corrusca	2017-05-20	Adult	Male	Gut	102 Wales Road Andover, CT		2018-05-21	2018-03-26	16389	14049	13980	13826	13826	13802		x
JKA004156	JKC000645	4156EcB	Ellychnia corrusca	2017-05-20	Adult	Male	Body	102 Wales Road Andover, CT		2018-05-21	2018-03-17	37321	31189	30762	30044	30044	29335		x
JKA004156	JKC000598	4156EcG	Ellychnia corrusca	2017-05-20	Adult	Male	Gut	102 Wales Road Andover, CT		2018-05-21	2018-03-17	41539	36673	36571	36152	36152	35928		x
JKA004157	JKC000662	4157EcB	Ellychnia corrusca	2017-05-20	Adult	Male	Body	102 Wales Road Andover, CT		2018-05-21	2018-03-26	40	17	2	0	0	0	x
JKA004157	JKC000682	4157EcG	Ellychnia corrusca	2017-05-20	Adult	Male	Gut	102 Wales Road Andover, CT		2018-05-21	2018-03-26	19016	16908	16850	16698	16698	16683		x
JKA004158	JKC000710	4158EcB	Ellychnia corrusca	2017-05-23	Adult	Female	Body	102 Wales Road Andover, CT		2018-05-21	2018-03-02	62419	53546	52623	50960	50960	46115		x
JKA004158	JKC000709	4158EcG	Ellychnia corrusca	2017-05-23	Adult	Female	Gut	102 Wales Road Andover, CT		2018-05-21	2018-03-02	55485	49864	49742	49601	49601	49598		x
JKA004159	JKC000681	4159EcB	Ellychnia corrusca	2017-05-23	Adult	Male	Body	102 Wales Road Andover, CT		2018-05-21	2018-03-17	55591	48431	48145	47216	47216	46912		x
JKA004159	JKC000644	4159EcG	Ellychnia corrusca	2017-05-23	Adult	Male	Gut	102 Wales Road Andover, CT		2018-05-21	2018-03-17	44170	38929	38879	38453	38453	38372		x
JKA004160	JKC000746	4160EcB	Ellychnia corrusca	2017-05-23	Adult	Male	Body	102 Wales Road Andover, CT		2018-07-18	2018-03-02	199439	185212	185057	184437	184437	184381		x
JKA004160	JKC000629	4160EcG	Ellychnia corrusca	2017-05-23	Adult	Male	Gut	102 Wales Road Andover, CT		2018-05-21	2018-03-02	102702	95449	95364	95204	95204	95131		x
JKA004161	JKC000614	4161EcB	Ellychnia corrusca	2017-05-23	Adult	Female	Body	102 Wales Road Andover, CT		2018-05-21	2018-03-26	57080	49159	48517	46408	46408	45093		x
JKA004161	JKC000604	4161EcG	Ellychnia corrusca	2017-05-23	Adult	Female	Gut	102 Wales Road Andover, CT		2018-05-21	2018-03-26	487	281	272	271	271	271
JKA004162	JKC000708	4162EcB	Ellychnia corrusca	2017-05-23	Adult	Female	Body	102 Wales Road Andover, CT		2018-07-18	2018-03-26	32869	29111	28701	28141	28141	27773		x
JKA004162	JKC000765	4162EcG	Ellychnia corrusca	2017-05-23	Adult	Female	Gut	102 Wales Road Andover, CT		2018-05-21	2018-03-26	74863	66296	66217	65867	65867	63725		x
JKA004163	JKC000579	4163EcB	Ellychnia corrusca	2017-05-23	Adult	Male	Body	Andover Woods, CT		2018-05-21	2018-03-26	57763	51707	51541	51328	51328	51273		x
JKA004163	JKC000613	4163EcG	Ellychnia corrusca	2017-05-23	Adult	Male	Gut	Andover Woods, CT		2018-05-21	2018-03-26	55640	49769	49652	49495	49495	49319		x
JKA004164	JKC000680	4164EcB	Ellychnia corrusca	2017-05-23	Adult	Male	Body	Camp Johnson, Bolton, CT		2018-05-21	2018-03-16	100368	89151	88297	86583	86583	83962		x
JKA004164	JKC000643	4164EcG	Ellychnia corrusca	2017-05-23	Adult	Male	Gut	Camp Johnson, Bolton, CT		2018-05-21	2018-03-16	75991	69076	68971	68728	68728	67529		x
JKA004165	JKC000745	4165EcB	Ellychnia corrusca	2017-05-23	Adult	Male	Body	Camp Johnson, Bolton, CT		2018-05-21	2018-03-16	45342	39391	39054	38542	38542	37745		x
JKA004165	JKC000780	4165EcG	Ellychnia corrusca	2017-05-23	Adult	Male	Gut	Camp Johnson, Bolton, CT		2018-05-21	2018-03-16	40895	36366	36279	36055	36055	35488		x
JKA004166	JKC000597	4166EcB	Ellychnia corrusca	2017-05-23	Adult	Male	Body	Camp Johnson, Bolton, CT		2018-05-21	2018-03-02	45709	40858	40047	38928	38928	37648		x
JKA004166	JKC000707	4166EcG	Ellychnia corrusca	2017-05-23	Adult	Male	Gut	Camp Johnson, Bolton, CT		2018-05-21	2018-03-02	36675	33770	33701	33552	33552	32429		x
JKA004167	JKC000744	4167EcB	Ellychnia corrusca	2017-05-23	Adult	Female	Body	Camp Johnson, Bolton, CT		2018-05-21	2018-03-26	35076	31153	30878	30418	30418	30348		x
JKA004167	JKC000642	4167EcG	Ellychnia corrusca	2017-05-23	Adult	Female	Gut	Camp Johnson, Bolton, CT		2018-05-21	2018-03-26	23192	21271	21227	21108	21108	21085		x
JKA004168	JKC000641	4168EcB	Ellychnia corrusca	2017-05-23	Adult	Female	Body	Camp Johnson, Bolton, CT		2018-05-21	2018-03-16	73274	65096	64917	64592	64592	63676		x
JKA004168	JKC000743	4168EcG	Ellychnia corrusca	2017-05-23	Adult	Female	Gut	Camp Johnson, Bolton, CT		2018-05-21	2018-03-16	58309	52345	52264	51970	51970	49699		x
JKA004169	JKC000733	4169PyrB	Pyropyga decipiens	2016-06-11	Adult	Female	Body	McBee, TN		2018-05-21	2018-04-08	29361	25647	25332	24591	24591	24300		x
JKA004169	JKC000666	4169PyrG	Pyropyga decipiens	2016-06-11	Adult	Female	Gut	McBee, TN		2018-05-21	2018-04-08	8274	6469	6423	6340	6340	6340
JKA004170	JKC000583	4170PyrB	Pyropyga decipiens	2016-06-11	Adult	Male	Body	McBee, TN		2018-05-21	2018-04-08	22698	17968	17848	17626	17626	17626		x
JKA004170	JKC000665	4170PyrG	Pyropyga decipiens	2016-06-11	Adult	Male	Gut	McBee, TN		2018-05-21	2018-04-08	20880	16023	15980	15830	15830	15810		x
JKA004171	JKC000589	4171PyrB	Pyropyga decipiens	2016-06-19	Adult	Male	Body	Adams Co, OH		2018-05-21	2018-04-08	3377	2209	2164	2093	2093	2093
JKA004171	JKC000679	4171PyrG	Pyropyga decipiens	2016-06-19	Adult	Male	Gut	Adams Co, OH		2018-05-21	2018-04-08	15837	12326	12262	12133	12133	12133		x
JKA004172	JKC000764	4172EcB	Ellychnia corrusca	2016-12-09	Adult		Body	Camp Pete		2018-07-18	2018-03-17	70933	63571	63359	62794	62794	61058		x
JKA004172	JKC000779	4172EcG	Ellychnia corrusca	2016-12-09	Adult		Gut	Camp Pete		2018-05-21	2018-03-17	51974	46476	46404	46206	46206	45914		x
JKA004173	JKC000640	4173EcB	Ellychnia corrusca	2016-12-09	Adult		Body	Camp Pete		2018-05-21	2018-03-02	86143	79803	79625	78800	78800	73717		x
JKA004173	JKC000742	4173EcG	Ellychnia corrusca	2016-12-09	Adult		Gut	Camp Pete		2018-05-21	2018-03-02	54539	50161	50028	49406	49406	46964		x
JKA004174	JKC000706	4174EcB	Ellychnia corrusca	2016-12-10	Adult		Body	Camp Pete		2018-05-21	2018-03-17	521	456	416	390	390	390
JKA004174	JKC000678	4174EcG	Ellychnia corrusca	2016-12-10	Adult		Gut	Camp Pete		2018-05-21	2018-03-17	1209	1068	1032	998	998	965
JKA004175	JKC000677	4175EcB	Ellychnia corrusca	2016-12-10	Adult		Body	Camp Pete		2018-05-21	2018-03-17	105627	93621	93393	92541	92541	92308		x
JKA004175	JKC000774	4175EcG	Ellychnia corrusca	2016-12-10	Adult		Gut	Camp Pete		2018-05-21	2018-03-17	36789	32538	32467	32289	32289	32164		x
JKA004176	JKC000596	4176EcB	Ellychnia corrusca	2016-12-10	Adult		Body	Camp Pete		2018-05-21	2018-03-02	2879	2392	2383	2355	2355	2355
JKA004176	JKC000676	4176EcG	Ellychnia corrusca	2016-12-10	Adult		Gut	Camp Pete		2018-05-21	2018-03-02	41358	37123	37087	36743	36743	36743		x
JKA004177	JKC000628	4177EcB	Ellychnia corrusca	2016-12-10	Adult		Body	Camp Pete		2018-05-21	2018-03-26	2253	1841	1818	1773	1773	1773
JKA004177	JKC000675	4177EcG	Ellychnia corrusca	2016-12-10	Adult		Gut	Camp Pete		2018-05-21	2018-03-26	32192	30188	30149	30012	30012	29891		x
JKA004178	JKC000674	4178EcB	Ellychnia corrusca	2016-12-10	Adult		Body	Camp Pete		2018-07-18	2018-03-17	51572	45125	44766	44104	44104	43761		x
JKA004178	JKC000705	4178EcG	Ellychnia corrusca	2016-12-10	Adult		Gut	Camp Pete		2018-05-21	2018-03-17	37893	33765	33726	33549	33549	33503		x
JKA004179	JKC000759	4179EcB	Ellychnia corrusca	2016-12-10	Adult		Body	Camp Pete		2018-05-21	2018-03-16	9	7	5	0	0	0	x
JKA004179	JKC000661	4179EcG	Ellychnia corrusca	2016-12-10	Adult		Gut	Camp Pete		2018-05-21	2018-03-16	27844	8299	8265	8241	8241	8241
JKA004180	JKC000585	4180EcB	Ellychnia corrusca	2016-12-10	Adult		Body	Camp Pete		2018-05-21	2018-03-17	16056	14278	14145	14075	14075	13976		x
JKA004180	JKC000595	4180EcG	Ellychnia corrusca	2016-12-10	Adult		Gut	Camp Pete		2018-05-21	2018-03-17	74862	66419	66269	65759	65759	65210		x
JKA004181	JKC000741	4181EcB	Ellychnia corrusca	2016-12-16	Adult		Body	Camp Johnson, Bolton, CT		2018-05-21	2018-03-16	43807	41447	41128	40682	40682	40134		x
JKA004181	JKC000612	4181EcG	Ellychnia corrusca	2016-12-16	Adult		Gut	Camp Johnson, Bolton, CT		2018-07-18	2018-03-16	35317	31864	31787	31594	31594	31576		x
JKA004182	JKC000581	4182EcB	Ellychnia corrusca	2016-12-16	Adult		Body	Camp Johnson, Bolton, CT		2018-05-21	2018-03-26	888868	820311	819922	818013	818013	813769		x
JKA004182	JKC000611	4182EcG	Ellychnia corrusca	2016-12-16	Adult		Gut	Camp Johnson, Bolton, CT		2018-05-21	2018-03-26	86364	80527	80321	79592	79592	75410		x
JKA004183	JKC000763	4183EcB	Ellychnia corrusca	2016-12-16	Adult		Body	Camp Johnson, Bolton, CT		2018-05-21	2018-03-02	135861	122312	122096	121355	121355	117603		x
JKA004183	JKC000758	4183EcG	Ellychnia corrusca	2016-12-16	Adult		Gut	Camp Johnson, Bolton, CT		2018-05-21	2018-03-02	27126	22365	21391	20884	20884	20840		x
JKA004184	JKC000673	4184EcB	Ellychnia corrusca	2016-12-16	Adult		Body	Camp Johnson, Bolton, CT		2018-05-21	2018-03-16	84574	76585	76058	74778	74778	70755		x
JKA004184	JKC000740	4184EcG	Ellychnia corrusca	2016-12-16	Adult		Gut	Camp Johnson, Bolton, CT		2018-05-21	2018-03-16	17845	16199	16157	16082	16082	16082		x
JKA004185	JKC000704	4185EcB	Ellychnia corrusca	2016-12-16	Adult		Body	Camp Johnson, Bolton, CT		2018-05-21	2018-03-16	360	319	313	310	310	288
JKA004185	JKC000762	4185EcG	Ellychnia corrusca	2016-12-16	Adult		Gut	Camp Johnson, Bolton, CT		2018-05-21	2018-03-16	42647	38023	37900	37517	37517	33830		x
JKA004186	JKC000703	4186EcB	Ellychnia corrusca	2016-05-12	Adult	Male	Body	Andover, CT		2018-05-21	2018-03-26	42655	37239	36514	35604	35604	33550		x
JKA004186	JKC000672	4186EcG	Ellychnia corrusca	2016-05-12	Adult	Male	Gut	Andover, CT		2018-05-21	2018-03-26	60455	54718	54569	54232	54232	53830		x
JKA004187	JKC000594	4187EcB	Ellychnia corrusca	2016-05-12	Adult	Male	Body	Andover, CT		2018-05-21	2018-03-26	60637	55198	54959	54384	54384	53202		x
JKA004187	JKC000702	4187EcG	Ellychnia corrusca	2016-05-12	Adult	Male	Gut	Andover, CT		2018-05-21	2018-03-26	40024	36216	36133	35897	35897	35288		x
JKA004188	JKC000761	4188EcB	Ellychnia corrusca	2016-05-12	Adult	Male	Body	Andover, CT		2018-05-21	2018-03-02	77105	72782	72679	72548	72548	72517		x
JKA004188	JKC000778	4188EcG	Ellychnia corrusca	2016-05-12	Adult	Male	Gut	Andover, CT		2018-05-21	2018-03-02	110675	104228	104173	103860	103860	103841		x
JKA004194	JKC000716	4194EcB	Ellychnia corrusca	2016-05-06	Adult	Female	Body	Andover Elementary School, Andover, CT		2018-07-18	2018-02-15	44377	40693	40583	40399	40399	40399		x
JKA004194	JKC000586	4194EcG	Ellychnia corrusca	2016-05-06	Adult	Female	Gut	Andover Elementary School, Andover, CT		2018-05-21	2018-02-15	25038	22856	22826	22769	22769	22769		x
JKA004195	JKC000773	4195EcB	Ellychnia corrusca	2016-05-06	Adult	Male	Body	Andover Elementary School, Andover, CT		2018-05-21	2018-02-15	160	10	7	7	7	7
JKA004195	JKC000727	4195EcG	Ellychnia corrusca	2016-05-06	Adult	Male	Gut	Andover Elementary School, Andover, CT		2018-05-21	2018-02-15	1024	118	60	57	57	57
JKA004196	JKC000715	4196EcB	Ellychnia corrusca	2016-05-06	Adult	Male	Body	Andover Elementary School, Andover, CT		2018-05-21	2018-02-13	41536	37672	37538	37235	37235	37235		x
JKA004196	JKC000687	4196EcG	Ellychnia corrusca	2016-05-06	Adult	Male	Gut	Andover Elementary School, Andover, CT		2018-05-21	2018-02-13	34344	31105	31088	31020	31020	31020		x
JKA004197	JKC000757	4197EcB	Ellychnia corrusca	2016-04-17	Adult	Female	Body	Andover Elementary School, Andover, CT		2018-05-21	2018-02-13	249	224	207	196	196	196
JKA004197	JKC000772	4197EcG	Ellychnia corrusca	2016-04-17	Adult	Female	Gut	Andover Elementary School, Andover, CT		2018-05-21	2018-02-13	547	30	8	4	4	4
JKA004198	JKC000588	4198EcB	Ellychnia corrusca	2016-04-17	Adult	Female	Body	Andover Elementary School, Andover, CT		2018-05-21	2018-02-19	279	219	178	175	175	175
JKA004198	JKC000771	4198EcG	Ellychnia corrusca	2016-04-17	Adult	Female	Gut	Andover Elementary School, Andover, CT		2018-05-21	2018-02-19	1358	145	84	79	79	79
JKA004199	JKC000619	4199EcB	Ellychnia corrusca	2016-04-17	Adult	Female	Body	Andover Elementary School, Andover, CT		2018-05-21	2018-02-13	20	17	8	0	0	0	x
JKA004199	JKC000751	4199EcG	Ellychnia corrusca	2016-04-17	Adult	Female	Gut	Andover Elementary School, Andover, CT		2018-05-21	2018-02-13	21775	19749	19732	19698	19698	19698		x
JKA004200	JKC000618	4200EcB	Ellychnia corrusca	2016-04-17	Adult	Male	Body	Andover Elementary School, Andover, CT		2018-05-21	2018-02-15	25576	23752	23510	23090	23090	22899		x
JKA004200	JKC000627	4200EcG	Ellychnia corrusca	2016-04-17	Adult	Male	Gut	Andover Elementary School, Andover, CT		2018-05-21	2018-02-15	15087	5449	2070	1432	1432	1432
JKA004201	JKC000726	4201EcB	Ellychnia corrusca	2016-04-17	Adult	Male	Body	Andover Elementary School, Andover, CT		2018-05-21	2018-02-15	13910	7809	5220	3824	3824	3730
JKA004201	JKC000750	4201EcG	Ellychnia corrusca	2016-04-17	Adult	Male	Gut	Andover Elementary School, Andover, CT		2018-05-21	2018-02-15	21079	19975	19956	19883	19883	19883		x
JKA004202	JKC000686	4202EcB	Ellychnia corrusca	2016-04-17	Adult	Male	Body	Andover Elementary School, Andover, CT		2018-05-21	2018-01-16	13667	11237	11086	10904	10904	10904		x
JKA004202	JKC000660	4202EcG	Ellychnia corrusca	2016-04-17	Adult	Male	Gut	Andover Elementary School, Andover, CT		2018-05-21	2018-01-16	115	34	19	9	9	9
JKA004203	JKC000714	4203EcB	Ellychnia corrusca	2016-04-17	Adult	Male	Body	Andover Elementary School, Andover, CT		2018-05-21	2018-01-16	54670	48889	48664	48313	48313	48213		x
JKA004203	JKC000659	4203EcG	Ellychnia corrusca	2016-04-17	Adult	Male	Gut	Andover Elementary School, Andover, CT		2018-05-21	2018-01-16	118	109	109	105	105	105
JKA004204	JKC000626	4204EcB	Ellychnia corrusca	2016-04-17	Adult	Male	Body	Andover Elementary School, Andover, CT		2018-05-21	2018-01-29	62	42	18	17	17	17
JKA004204	JKC000658	4204EcG	Ellychnia corrusca	2016-04-17	Adult	Male	Gut	Andover Elementary School, Andover, CT		2018-05-21	2018-01-29	503	340	331	331	331	331
JKA004205	JKC000694	4205EcB	Ellychnia corrusca	2016-04-17	Adult	Male	Body	Andover Elementary School, Andover, CT		2018-05-21	2018-01-16	173	75	40	23	23	23
JKA004205	JKC000770	4205EcG	Ellychnia corrusca	2016-04-17	Adult	Male	Gut	Andover Elementary School, Andover, CT		2018-05-21	2018-01-16	235	211	146	110	110	110
JKA004206	JKC000625	4206EcB	Ellychnia corrusca	2016-03-08	Adult	Male	Body			2018-05-21	2018-01-29	540	478	454	435	435	435
JKA004206	JKC000602	4206EcG	Ellychnia corrusca	2016-03-08	Adult	Male	Gut			2018-05-21	2018-01-29	297	180	145	97	97	97
JKA004207	JKC000756	4207EcB	Ellychnia corrusca	2016-03-08	Adult	Male	Body			2018-05-21	2018-01-29	1107	1023	1008	997	997	997
JKA004207	JKC000649	4207EcG	Ellychnia corrusca	2016-03-08	Adult	Male	Gut			2018-05-21	2018-01-29	33036	30447	30417	30295	30295	30202		x
JKA004208	JKC000693	4208EcB	Ellychnia corrusca	2016-03-08	Adult	Male	Body			2018-05-21	2018-01-29	36	3	1	1	1	1
JKA004208	JKC000624	4208EcG	Ellychnia corrusca	2016-03-08	Adult	Male	Gut			2018-05-21	2018-01-29	6440	5820	5807	5767	5767	5763
JKA004209	JKC000657	4209EcB	Ellychnia corrusca	2016-03-08	Adult	Male	Body			2018-05-21	2018-02-15	11923	10350	10336	10276	10276	10272		x
JKA004209	JKC000599	4209EcG	Ellychnia corrusca	2016-03-08	Adult	Male	Gut			2018-05-21	2018-02-15	17886	15689	15660	15617	15617	15617
JKA004210	JKC000685	4210EcB	Ellychnia corrusca	2016-03-09	Adult	Male	Body			2018-05-21	2018-01-16	23	15	9	9	9	9
JKA004210	JKC000692	4210EcG	Ellychnia corrusca	2016-03-09	Adult	Male	Gut			2018-05-21	2018-01-16	288	10	1	0	0	0	x
JKA004211	JKC000684	4211EcB	Ellychnia corrusca	2016-03-08	Adult	Female	Body			2018-05-21	2018-01-29	14440	13200	13143	13001	13001	12860		x
JKA004211	JKC000601	4211EcG	Ellychnia corrusca	2016-03-08	Adult	Female	Gut			2018-05-21	2018-01-29	1539	1359	1328	1291	1291	1291
JKA004212	JKC000623	4212EcB	Ellychnia corrusca	2016-03-08	Adult	Female	Body			2018-05-21	2018-01-29	8178	4143	4012	3934	3934	3934
JKA004212	JKC000725	4212EcG	Ellychnia corrusca	2016-03-08	Adult	Female	Gut			2018-05-21	2018-01-29	103	61	46	42	42	42
JKA004213	JKC000755	4213EcB	Ellychnia corrusca	2016-03-08	Adult	Female	Body			2018-05-21	2018-02-13	117	6	1	0	0	0	x
JKA004213	JKC000766	4213EcG	Ellychnia corrusca	2016-03-08	Adult	Female	Gut			2018-05-21	2018-02-13	26530	23825	23809	23706	23706	23572		x
JKA003397	JKC000449	EcA1body	Ellychnia corrusca				Body			2017-12-01	2017-06-30	12262	8992	8905	8491	8491	8382
JKA003397	JKC000454	EcA1gut	Ellychnia corrusca				Gut			2017-12-01	2017-06-30	13	9	1	0	0	0	x
JKA003398	JKC000450	EcA2body	Ellychnia corrusca	2017-05-26			Body	102 Wales, Andover, CT		2017-12-01	2017-06-30	5377	3606	3447	3231	3231	3189
JKA003398	JKC000455	EcA2gut	Ellychnia corrusca	2017-05-26			Gut	102 Wales, Andover, CT		2017-12-01	2017-06-30	111372	70467	70223	67020	67020	59646		x
JKA003399	JKC000456	EcA3gut	Ellychnia corrusca				Gut			2017-12-01	2017-06-30	5501	4179	4160	4002	4002	4002
JKA003400	JKC000451	EcA4body	Ellychnia corrusca	2017-05-28			Body	102 Wales, Andover, CT		2017-12-01	2017-06-30	13446	9757	9708	9306	9306	9153
JKA003400	JKC000457	EcA4gut	Ellychnia corrusca	2017-05-28			Gut	102 Wales, Andover, CT		2017-12-01	2017-06-30	126878	101258	101158	96797	96797	90283		x
JKA003401	JKC000452	EcA5body	Ellychnia corrusca	2017-05-28			Body	102 Wales, Andover, CT		2017-12-01	2017-06-30	26051	18967	18849	17913	17913	17004		x
JKA003401	JKC000458	EcA5gut	Ellychnia corrusca	2017-05-28			Gut	102 Wales, Andover, CT		2017-12-01	2017-06-30	140953	99709	99557	94658	94658	78528		x
JKA003402	JKC000453	EcA6body	Ellychnia corrusca	2017-05-28			Body	102 Wales, Andover, CT		2017-12-01	2017-06-30	80092	59972	59324	56191	56191	52182		x
JKA003402	JKC000459	EcA6gut	Ellychnia corrusca	2017-05-28			Gut	102 Wales, Andover, CT		2017-12-01	2017-06-30	125414	94494	94338	90137	90137	79945		x
JKA003426	JKC000446	Eccottblank2	Ellychnia corrusca				Negative Control			2017-12-01	2017-07-14	5	4	1	0	0	0	x
JKA003424	JKC000437	Ecegg10	Ellychnia corrusca	2017-04-19	Egg		Egg			2017-12-01	2017-07-14	18472	15518	15425	14767	14767	13907		x
JKA003415	JKC000429	Ecegg1	Ellychnia corrusca	2017-04-19	Egg		Egg			2017-12-01	2017-07-13	32092	25506	25418	24139	24139	23077		x
JKA003416	JKC000430	Ecegg2	Ellychnia corrusca	2017-04-19	Egg		Egg			2017-12-01	2017-07-13	38570	34015	33966	32557	32557	32041		x
JKA003417	JKC000431	Ecegg3	Ellychnia corrusca	2017-04-19	Egg		Egg			2017-12-01	2017-07-13	28	24	13	7	7	7
JKA003418	JKC000432	Ecegg4	Ellychnia corrusca	2017-04-19	Egg		Egg			2017-12-01	2017-07-13	5038	3768	3691	3551	3551	3551
JKA003419	JKC000433	Ecegg5	Ellychnia corrusca	2017-04-19	Egg		Egg			2017-12-01	2017-07-14	19939	16451	16350	15712	15712	15369		x
JKA003420	JKC000434	Ecegg6	Ellychnia corrusca	2017-04-19	Egg		Egg			2017-12-01	2017-07-14	19756	14888	14805	14192	14192	12938		x
JKA003422	JKC000435	Ecegg8	Ellychnia corrusca	2017-04-19	Egg		Egg			2017-12-01	2017-07-14	44449	34402	34350	32988	32988	32568		x
JKA003423	JKC000436	Ecegg9	Ellychnia corrusca	2017-04-19	Egg		Egg			2017-12-01	2017-07-14	943	749	738	726	726	726
	JKC000445	Eceggcott10					Negative Control			2017-12-01	2017-07-14	9172	7395	7354	7122	7122	7122
	JKC000438	Eceggcott1					Negative Control			2017-12-01	2017-07-14	14113	11699	11600	11010	11010	10581
	JKC000439	Eceggcott2					Negative Control			2017-12-01	2017-07-14	24307	21363	21331	20574	20574	20431
	JKC000440	Eceggcott3					Negative Control			2017-12-01	2017-07-13	1521	1233	1216	1198	1198	1198
	JKC000441	Eceggcott4					Negative Control			2017-12-01	2017-07-13	53673	43033	42861	40742	40742	35298
	JKC000442	Eceggcott6					Negative Control			2017-12-01	2017-07-14	12279	8164	8149	7797	7797	7779
	JKC000443	Eceggcott8					Negative Control			2017-12-01	2017-07-14	961	816	784	759	759	759
	JKC000444	Eceggcott9					Negative Control			2017-12-01	2017-07-14	2313	1855	1835	1796	1796	1796
JKA003379	JKC000460	PbAx1x3379	Pyractomena borealis	26-05-2017	Adult		Whole Adult Body	Raised in Smedley lab		2017-12-01	2017-06-06	8651	5530	5520	5305	5305	5305
JKA003380	JKC000461	PbAx2x3380	Pyractomena borealis	26-05-2017	Adult		Whole Adult Body	Raised in Smedley lab		2017-12-01	2017-06-06	6834	5510	5480	5249	5249	5244
JKA003382	JKC000462	PbAx4x3382	Pyractomena borealis	26-05-2017	Adult		Whole Adult Body	Raised in Smedley lab		2017-12-01	2017-06-06	4997	4047	4045	3889	3889	3889
JKA003384	JKC000463	PbAx6x3384	Pyractomena borealis	26-05-2017	Adult		Whole Adult Body	Raised in Smedley lab		2017-12-01	2017-06-06	33601	20164	20113	17362	17362	17362		x
JKA003386	JKC000464	PbAx8x3386	Pyractomena borealis	26-05-2017	Adult		Whole Adult Body	Raised in Smedley lab		2017-12-01	2017-06-06	5264	3126	3119	3005	3005	3005
JKA003387	JKC000465	PbF2L1body	Pyractomena borealis	2017-01-06	Larvae		Whole Larvae Body	Raised in Smedley lab		2017-12-01	2017-06-30	1282	1063	1032	1022	1022	1022
JKA003388	JKC000466	PbF2L2body	Pyractomena borealis	2017-01-06	Larvae		Body	Raised in Smedley lab		2017-12-01	2017-07-10	16	9	1	0	0	0	x
JKA003388	JKC000471	PbF2L2gut	Pyractomena borealis	2017-01-06	Larvae		Gut	Raised in Smedley lab		2017-12-01	2017-07-10	78855	65252	65010	62340	62340	59456		x
JKA003389	JKC000467	PbF2L3body	Pyractomena borealis	2017-01-06	Larvae		Body	Raised in Smedley lab		2017-12-01	2017-07-10	17356	14829	14776	14281	14281	14217
JKA003389	JKC000472	PbF2L3gut	Pyractomena borealis	2017-01-06	Larvae		Gut	Raised in Smedley lab		2017-12-01	2017-07-10	2	1	1	1	1	1
JKA003390	JKC000468	PbF2L4body	Pyractomena borealis	2017-01-06	Larvae		Body	Raised in Smedley lab		2017-12-01	2017-07-10	6060	4915	4870	4691	4691	4691		x
JKA003390	JKC000473	PbF2L4gut	Pyractomena borealis	2017-01-06	Larvae		Gut	Raised in Smedley lab		2017-12-01	2017-07-10	19241	16127	16030	15415	15415	15352		x
JKA003391	JKC000469	PbF2L5body	Pyractomena borealis	2017-01-06	Larvae		Body	Raised in Smedley lab		2017-12-01	2017-07-10	45356	37988	37855	36354	36354	36256		x
JKA003391	JKC000474	PbF2L5gut	Pyractomena borealis	2017-01-06	Larvae		Gut	Raised in Smedley lab		2017-12-01	2017-07-10	39058	32025	31801	30388	30388	29810		x
JKA003392	JKC000470	PbF2L6body	Pyractomena borealis	2017-01-06	Larvae		Body	Raised in Smedley lab		2017-12-01	2017-07-10	21459	17595	17257	16311	16311	15444		x
JKA003392	JKC000475	PbF2L6gut	Pyractomena borealis	2017-01-06	Larvae		Gut	Raised in Smedley lab		2017-12-01	2017-07-10	82323	59536	59232	56611	56611	54066		x
	JKC000713	Blank215					Negative Control			2018-05-21	2018-02-15	1428	1226	1215	1203	1203	1203
	JKC000712	Blank227					Negative Control			2018-05-21	2018-02-27	628	493	474	459	459	453
	JKC000609	blank31618					Negative Control			2018-05-21	2018-03-16	5336	3254	3241	3178	3178	3178
	JKC000735	Blank32618					Negative Control			2018-05-21	2018-03-26	15598	11639	11612	11538	11538	11538
	JKC000736	Blank32					Negative Control			2018-05-21	2018-03-02	3388	2484	2452	2433	2433	2433
	JKC000636	Blank48182					Negative Control			2018-05-21	2018-04-08	20948	15619	15595	15403	15403	15403
	JKC000732	blank4818					Negative Control			2018-05-21	2018-04-08	15876	12230	12212	12133	12133	12100
	JKC000447	Blankeggs1					Negative Control			2017-12-01	2017-07-13	35	22	17	17	17	17
	JKC000448	Blankeggs2					Negative Control			2017-12-01	2017-07-14	22	11	8	8	8	8
	JKC000477	BlankFireAd					Negative Control			2017-12-01		17	9	4	2	2	2
	JKC000479	NegCon					Negative Control			2017-12-01	2017-12-01	3	1	1	0	0	0	x
	JKC000476	NegControl					Negative Control			2017-12-01	2017-12-01	27	17	7	7	7	7
	JKC000480	negXcon					Negative Control			2017-12-01	2017-12-01	370	225	214	214	214	214
Notes:
	JKC000713	Linked to Samples, JKC000586, JKC000599, JKC000657, JKC000716, JKC000717, JKC000727, JKC000773
	JKC000712	Linked to Samples JKC000580, JKC000582, JKC000587, JKC000600, JKC000653, JKC000655, JKC000691, JKC000723, JKC000724, JKC000621, JKC000622, JKC000721, JKC000752, JKC000767
	JKC000609	Linked to Samples JKC000612, JKC000641, JKC000643, JKC000661, JKC000673, JKC000680, JKC000704, JKC000740, JKC000741, JKC000743, JKC000745, JKC000759, JKC000762, JKC000780
	JKC000735	Linked to Samples JKC000594, JKC000604, JKC000614, JKC000628, JKC000662, JKC000675, JKC000682, JKC000702, JKC000708, JKC000757, JKC000765, JKC000772
	JKC000636	Linked to Samples JKC000583, JKC000584, JKC000591, JKC000608, JKC000633, JKC000637-000639, JKC000646, JKC000665-000668, JKC000733
	JKC000732	Linked to Samples JKC000589, JKC000590, JKC000592, JKC000593, JKC000615, JKC000616, JKC000634, JKC000635, JKC000647, JKC000669, JKC000679, JKC000696, JKC000697, JKC000699, JKC000731, JKC000748
	JKC000447	Linked to Samples JKC000429-000432 and JKC000438-000441
	JKC000448	Linked to Samples, JKC000433-000437, JKC000442-000445 and JKC000446
	JKC000477	Linked to Samples JKC000460-000464
	JKC000479	MARS facility control
	JKC000476	MARS facility control
	JKC000480	MARS facility control
	All P. borealis samples have been raised in a lab setting.
	A reviewer noted that the collection dates seemed early for Photuris versicolor adults in Connecticut. This metadata was provided with the samples that were provided from Dr. Smedley's lab after his passing, and therefore we have no way to confirm or correct these metadata.
